# Identification of a RIPK2-Regulated Gene Signature as a Candidate Biomarker for RIPK2 Activity and Prognosis in Prostate Cancer

**DOI:** 10.1101/2025.04.30.651490

**Authors:** Ahmed M. Elgehama, Qian Yang, Zaoke He, Lauryn Ruegg, Sungyong You, Wei Yang

## Abstract

Receptor-interacting protein kinase 2 (RIPK2) has emerged as a promising drug target in various cancers, including prostate cancer (PC). However, the absence of reliable biomarkers to assess RIPK2 activity limits both patient selection for anti-RIPK2 therapies and treatment monitoring. To address this gap, we performed RNA-Seq analysis on PC cell lines (22Rv1, DU145, and PC3) with CRISPR/Cas9-mediated *RIPK2* knockout (*RIPK2*-KO) using two independent guide RNAs. This analysis identified 13 candidate RIPK2-regulated genes, of which eight were validated by reverse transcription quantitative PCR (RT-qPCR). Furthermore, treatment with two distinct RIPK2 inhibitors significantly reduced RIPK2 signature scores in five independent PC cell lines in a dose- and/or time-dependent manner. Clinical association analyses revealed that high RIPK2 signature scores correlate with metastasis and worse biochemical recurrence-free, progression-free, disease-free, and overall survival, outperforming RIPK2 mRNA levels as a prognostic biomarker. This study establishes, for the first time, a RIPK2-regulated gene signature as a potential biomarker for RIPK2 activity and PC prognosis, warranting further validation in clinical specimens to provide a much-needed tool for patient stratification and response monitoring in RIPK2-targeted therapies.
