## Supplementary material for "Identification of a RIPK2-Regulated Gene Signature as a Candidate Biomarker for RIPK2 Activity and Prognosis in Prostate Cancer": Table S2

### Sheet: Table S2
Gene	5’ Primer	3’ Primer
ANKLE1	GACCCCAACGCTCGATCTG	TCGGGCTCCTGAGTCTCTG
ANGPTL4	GTCCACCGACCTCCCGTTA	CCTCATGGTCTAGGTGCTTGT
H4C8	GAGGAGCTAAGCGTCATCGC	ACACCTTCAGAACACCACGAG
RAPGEF4	CACCTCTCATTGAACCTCACG	GTCCGGGAGTGAACACATGG
SGK2	CCACGGACTTCGACTTCCTC	GTGCCGCACGTTCTTCAGA
TRABD2A	TTCTTTGGCACAATCCATGTCC	GGGAGCACATCTTGGAGGTT
C3	CGCAACAAGTTCGTGACCG	GATGCCTTCCGGGTTCTCAAT
LAMB3	GCAGCCTCACAACTACTACAG	CCAGGTCTTACCGAAGTCTGA
PEAR1	TACCGGACCGTGTACCGTC	CACACTCACTGGAACAGTCGT
PLXNA2	CTACCTGTCCAGTGTCAACAAG	GGTCGGGAAGTAATCCTGCTT
RRAD	GCAGGGCACACCTATGATCG	GCTCCCAAATGTCGTAGACCA
TNFRSF11B	GCGCTCGTGTTTCTGGACA	AGTATAGACACTCGTCACTGGTG
TRPV4	CTACGGCACCTATCGTCACC	TTAGGCGTTTCTTGTGGGTCA
ACTB	CATGTACGTTGCTATCCAGGC	CTCCTTAATGTCACGCACGAT
GAPDH	GTCTCCTCTGACTTCAACAGAG	ACCACCCTGTTGCTGTAGCCAA
